# Identification of a novel papillomavirus from a New Zealand fur seal (*Arctocephalus forsteri*) with oral papilloma-like lesions

**DOI:** 10.1101/2023.11.20.567757

**Authors:** Jonathon C.O. Mifsud, Jane Hall, Kate Van Brussel, Karrie Rose, Rhys H. Parry, Edward C. Holmes, Erin Harvey

**Affiliations:** Sydney Institute for Infectious Diseases, School of Medical Sciences, The University of Sydney, Sydney, NSW 2006, Australia; Centre for Planetary Health and Food Security, School of Environment and Science, Griffith University, Nathan, Queensland, Australia; Australian Registry of Wildlife Health, Taronga Conservation Society Australia, Mosman, NSW 2088, Australia; School of Chemistry and Molecular Biosciences, The University of Queensland, Brisbane, QLD 4067, Australia

**Keywords:** *Papillomavirus*, *Taupapillomavirus*, *Herpesvirus*, New Zealand fur seal, pinniped, *Arctocephalus forsteri*

## Abstract

Despite being the predominant seal species in the Australian-New Zealand region and serving as a key indicator of marine environmental health, little is known about infectious diseases in New Zealand fur seals (Long-nosed fur seal; *Arctocephalus forsteri*). Several papillomaviruses have been identified in earless seals and sea lions, with the latter linked to cutaneous plaques and invasive squamous cell carcinoma. To date, no papillomaviruses have been reported in fur seals. We used traditional veterinary diagnostic techniques and metatranscriptomic sequencing of tissue samples to investigate the virome of New Zealand fur seals. We identified a novel papillomavirus, provisionally termed Arctocephalus forsteri papillomavirus 1 (AfPV1) in an animal with clinically and histologically identified oral papilloma-like lesions. RT-PCR confirmed the presence of AfPV1 only in oral papilloma samples from the affected individual. Phylogenetic analysis of the complete 7,926 bp genome of AfPV1 revealed that it clustered with taupapillomaviruses found in related Carnivora species. In addition, we identified the partial genome of a novel Gammaherpesvirus, Arctocephalus forsteri gammaherpesvirus 1 (AfGHV1), in a different individual without pathological evidence of viral infection. These findings highlight the need for further research into the disease associations and impact of undiagnosed and novel viruses on New Zealand fur seals.
