## Supplementary Table 1 for "Identification of a novel papillomavirus from a New Zealand fur seal (*Arctocephalus forsteri*) with oral papilloma-like lesions"

### Sheet: Library_summary
Supplementary Table 1. Library summary
Library ID	SRA Run ID	Tissue	Number Individuals	Number Reads	Number Contigs
SL1	SRR25928112	liver	4	73556930	675196
SL2	SRR25928101	liver	3	70216564	640778
SL3	SRR25928110	liver	3	82429948	120348
SL6	SRR25928109	brain	3	80764418	1169864
SL7	SRR25928108	brain	5	92024158	1228778
SL9	SRR25928107	lung	3	104780704	1111934
SL10	SRR25928111	lung	5	74337036	1080172
SL13	SRR25928106	gingiva	2	97236412	1180618
SL14	SRR25928105	gential mucosa	3	94371248	1138282
SL16	SRR25928104	mouth, under tongue, roof of mouth, mouth mucosa, plaques	3	71431836	876522
SL17	SRR25928103	skin	1	70058860	994442
SL18	SRR25928102	skin ulcer	1	74041436	964388
SL21	SRR25928100	conjuctiva	1	94353384	900512
SL22	SRR25928099	kidney	1	101054902	596522

### Sheet: Sample_summary
Supplementary Table 1. Sample collection summary
Library ID	Seal ID	Tissue Sample
SL1	13161.1	Liver
SL1	8825.1	Liver
SL1	12634.1	Liver
SL1	8227.1	Liver
SL2	8795.1	Liver
SL2	14236.1	Liver
SL2	12561.1	Liver
SL3	14074.1	Liver
SL3	14213.1	Liver
SL3	14214.1	Liver
SL6	14074.1	Brain
SL6	14213.1	Brain
SL6	14214.1	Brain
SL7	13161.1	Brain
SL7	12634.1	Brain
SL7	14236.1	Brain
SL7	12561.1	Brain
SL7	14575	Brain
SL9	14074.1	Lung
SL9	14213.1	Lung
SL9	14214.1	Lung
SL10	13161.1	Lung
SL10	8795.1	Lung
SL10	14236.1	Lung
SL10	12561.1	Lung
SL10	14575	Lung
SL13	12561	Gingiva
SL13	14575	Gingiva
SL14	10741	Gential
SL14	10594.1	Gential mucosa
SL14	14575	Gential
SL16	10741.1	Mouth
SL16	3254	Under tongue
SL16	10741	Mouth
SL16	32514	roof of mouth
SL16	10594.1	Mouth mucosa
Sl17	12634	Skin
SL18	14364	Skin ulcer
SL21	14575	Conjuctiva
SL22	14575	Kidney
