## Supplementary Table 2 for "Identification of a novel papillomavirus from a New Zealand fur seal (*Arctocephalus forsteri*) with oral papilloma-like lesions"

### Sheet: supplementary_domains
Supplementary Table 2. Predicted ORFs, protein products and binding sites
Sequence	Type	Name	Minimum	Maximum	Length	# Intervals	Database
Arctocephalus forsteri papillomavirus 1	domain	E6 early regulatory protein (MF_04006)	1	412	412	1	Hamap
Arctocephalus forsteri papillomavirus 1	ORF	E6	1	435	435	1	NA
Arctocephalus forsteri papillomavirus 1	binding site	Zinc-binding domain	73	402	222	2	NA
Arctocephalus forsteri papillomavirus 1	ORF	E7	410	700	291	1	NA
Arctocephalus forsteri papillomavirus 1	domain	Papillomavirus E7 (MF_04004)	413	668	256	1	Hamap
Arctocephalus forsteri papillomavirus 1	ORF	E1	687	2507	1821	1	NA
Arctocephalus forsteri papillomavirus 1	ORF	E1^E4	687	3873	848	2	NA
Arctocephalus forsteri papillomavirus 1	domain	Replication protein E1 (PIRSF003383)	690	2505	1816	1	PIRSF
Arctocephalus forsteri papillomavirus 1	domain	Cyclin RXL motif E1	1026	1040	15	1	NA
Arctocephalus forsteri papillomavirus 1	ORF	E8^E2	1072	3873	863	2	NA
Arctocephalus forsteri papillomavirus 1	binding site	ATP-binding site	1989	2012	24	1	NA
Arctocephalus forsteri papillomavirus 1	ORF	E2	2449	3873	1425	1	NA
Arctocephalus forsteri papillomavirus 1	domain	Regulatory protein E2 (MF_04001)	2452	3805	1354	1	Hamap
Arctocephalus forsteri papillomavirus 1	ORF	L2	4402	5937	1536	1	NA
Arctocephalus forsteri papillomavirus 1	domain	L2 late protein (MF_04003)	4405	5935	1531	1	Hamap
Arctocephalus forsteri papillomavirus 1	ORF	L1	5957	7496	1540	1	NA
Arctocephalus forsteri papillomavirus 1	domain	L1 late protein (PF00500)	5969	7358	1390	1	Pfam
Arctocephalus forsteri papillomavirus 1	Upstream regulatory region	Upstream regulatory region (URR)	7497	7926	430	1	NA
Arctocephalus forsteri papillomavirus 1	binding site	E2 Binding Site 1	7634	7645	12	1	NA
Arctocephalus forsteri papillomavirus 1	binding site	E2 Binding Site 2	7695	7710	16	1	NA
Arctocephalus forsteri papillomavirus 1	binding site	Nf1 binding site	7754	7758	5	1	NA
Arctocephalus forsteri papillomavirus 1	binding site	E2 Binding Site 3	7780	7791	12	1	NA
Arctocephalus forsteri papillomavirus 1	binding site	E1-binding site	7835	7849	15	1	NA
Arctocephalus forsteri papillomavirus 1	binding site	E2 Binding Site 4	7874	7885	12	1	NA
Arctocephalus forsteri papillomavirus 1	domain	TATA	7889	7892	4	1	NA
Arctocephalus forsteri gammaherpesvirus 1 MCP	ORF	MCP	309	4547	4239	1	NA
Arctocephalus forsteri gammaherpesvirus 1 MCP	protein_match	Herpes virus major capsid protein	444	4524	4081	1	Pfam
Arctocephalus forsteri gammaherpesvirus 1 MCP	ORF	UL17	8654	10093	1440	1	NA
Arctocephalus forsteri gammaherpesvirus 1 MCP	protein_match	Herpesvirus UL17 protein	8681	10049	1369	1	Pfam
Arctocephalus forsteri gammaherpesvirus 1 MCP	ORF	UL16/UL94	10002	11096	1095	1	NA
Arctocephalus forsteri gammaherpesvirus 1 MCP	protein_match	Herpesvirus UL16/UL94 family	10101	11079	979	1	Pfam
Arctocephalus forsteri gammaherpesvirus 1 MCP	protein_match	Cytoplasmic envelopment protein 2.	10092	11088	997	1	Hamap
Arctocephalus forsteri gammaherpesvirus 1 MCP	ORF	DNA packaging terminase subunit	11044	12090	1047	1	NA
Arctocephalus forsteri gammaherpesvirus 1 MCP	protein_match	Probable DNA packing protein, N-terminus	11266	12046	781	1	Pfam
Arctocephalus forsteri gammaherpesvirus 1 MCP	ORF	DNA packaging terminase subunit	6751	7908	1158	1	NA
Arctocephalus forsteri gammaherpesvirus 1 MCP	protein_match	Probable DNA packing protein, C-terminus	6862	7897	1036	1	Pfam
Arctocephalus forsteri gammaherpesvirus 1 Polymerase
