## Supplementary Table 3 for "Identification of a novel papillomavirus from a New Zealand fur seal (*Arctocephalus forsteri*) with oral papilloma-like lesions"

### Sheet: rpkm_afPV1
Supplementary Table 3. AfPV1 gene expression analysis
Gene	Raw_Counts	RPKM
E6	834.833	12894.1
E7	465.65	10751
E1	10613.4	39158.4
E1^E4	39692.9	315227
E8^E2	40426.7	315461
E2	41310.7	194773
L2	14420.8	63077.9
L1	1075	4693
__no_feature	42276
__ambiguous	122564
__too_low_aQual	56652
